# Parallel evolution of X chromosome-specific SMC complexes in two nematode lineages

**DOI:** 10.1101/2024.05.21.595224

**Authors:** Avrami Aharonoff, Jun Kim, Aaliyah Washington, Sevinç Ercan

**Affiliations:** Department of Biology, Center for Genomics and Systems Biology, New York University, New York, NY 10003

**Keywords:** dosage compensation, sex chromosomes, X chromosome, nematodes, steinernema, pristionchus, caenorhabditis, oscheius, Hi-C, TAD, condensin, Structural Maintenance of Chromosomes, SMC complexes, evolution, parallel evolution, transcription, H4K20me1

## Abstract

Mechanisms of X chromosome dosage compensation have been studied extensively in three model organisms that represent distinct clades. The diversity within each clade as a function of sex chromosome evolution though is largely unknown. Here, we anchor ourselves to the nematode *Caenorhabditis elegans*, where dosage compensation is accomplished by an X chromosome specific condensin that belongs to the family of structural maintenance of chromosomes (SMC) complexes. By combining a phylogenetic analyses of the *C. elegan*s dosage compensation complex with a comparative analysis of its epigenetic signatures, such as X-specific topologically associating domains (TADs) and enrichment of H4K20me1, we show that the condensin-mediated mechanism evolved recently in the lineage leading to *Caenorhabditis* following an SMC-4 duplication. Unexpectedly, we found an independent duplication of SMC-4 in *Pristionchus pacificus* along with the presence of X-specific TADs and H4K20me1 enrichment, which suggests that condensin-mediated dosage compensation evolved more than once in nematodes. Differential expression analysis between sexes in several nematode species indicates that dosage compensation itself precedes the evolution of X-specific condensins. In Rhabditina, X-specific condensins may have evolved in the presence of an existing mechanism linked to H4K20 methylation as *Oscheius tipulae* X chromosomes are enriched for H4K20me1 without SMC-4 duplication or TADs. In contrast, *Steinernema hermaphroditum* lacks H4K20me1 enrichment, SMC-4 duplication, and TADs. Together, our results indicate that dosage compensation mechanisms continue to evolve in species with shared X chromosome ancestry, and SMC complexes may have been coopted repeatedly in nematodes, suggesting that the process of evolving chromosome wide gene regulatory mechanisms are constrained.

**Significance statement:** X chromosome dosage compensation mechanisms evolved in response to Y chromosome degeneration during sex chromosome evolution. However, establishment of dosage compensation is not an endpoint. As sex chromosomes change, dosage compensation strategies may have also changed. In this study, we performed phylogenetic, genomic, transcriptomic, and epigenomic analyses in several nematode species surrounding *Caenorhabditis elegans* and found that the condensin mediated dosage compensation mechanism in *C. elegans* is surprisingly new, and evolved in the presence of an existing mechanism. Intriguingly, condensin based dosage compensation may have evolved more than once in the nematode lineage, the other time in *Pristionchus*. Together, our work highlights a previously unappreciated diversity of dosage compensation mechanisms within a clade, and suggests constraints in evolving new mechanisms in the presence of existing ones.
