## Supplemental File 1 for "Parallel evolution of X chromosome-specific SMC complexes in two nematode lineages"

### Sheet: Datasets_phylogenetics_nigons
Datasets used for phylogenetics
Species	Figure 1	Figurer S1	Figure S2	Figure S8
Haemonchus contortus	Wormbase Parasite Release 16, PRJEB506	Wormbase Parasite Release 16, PRJEB506	-	Wormbase Parasite Release 16, PRJEB506
Ancylostoma ceylanicum	Wormbase Parasite Release 19, PRJNA231479	-	-	-
Necator americanus	Wormbase Parasite Release 19, PRJNA1007425	-	-	-
Oscheius onirici	BioProject PRJEB51305, received from Pablo Gonzalez	BioProject PRJEB51305, received from Pablo Gonzalez	-	BioProject PRJEB51305, received from Pablo Gonzalez
Oscheius tipulae	Wormbase Parasite Release 16, PRJNA644888	Wormbase Parasite Release 16, PRJNA644888	-	Wormbase Parasite Release 16, PRJNA644888
Auanema rhodensis	Received from Andre Pires da Silva and Bernice Chan	Received from Andre Pires da Silva and Bernice Chan	-	-
Caenorhabditis sinica	-	-	Wormbase Parasite Release 19, PRJNA194557	-
Caenorhabditis remanei	Wormbase Parasite Release 16, PRJNA53967	GCF_010183535.1	-	Wormbase Parasite Release 16, PRJNA53967
Caenorhabditis briggsae	Wormbase Parasite Release 16, PRJNA10731	Wormbase Parasite Release 16, PRJNA10731	Wormbase Parasite Release 16, PRJNA10731	Wormbase Parasite Release 16, PRJNA10731
Caenorhabditis brenneri	-	-	Wormbase Parasite Release 19, PRJNA20035	-
Caenorhabditis inopinata	-	-	Wormbase Parasite Release 19, PRJDB5687	-
Caenorhabditis elegans	Wormbase Parasite Release 16, PRJNA13758	Wormbase Parasite Release 16, PRJNA13758	Wormbase Parasite Release 16, PRJNA13758	Wormbase Parasite Release 16, PRJNA13758
Caenorhabditis kamaaina	-	-	QG2077, v2, http://download.caenorhabditis.org/	-
Caenorhabditis nouraguensis	-	-	JU2079, v2, http://download.caenorhabditis.org/	-
Caenorhabditis becei	Wormbase Parasite Release 16, PRJEB28243	-	Wormbase Parasite Release 16, PRJEB28243	Wormbase Parasite Release 16, PRJEB28243
Caenorhabditis macrosperma	-	-	JU2083, v2, http://download.caenorhabditis.org/	-
Caenorhabditis uteila	-	-	Wormbase Parasite Release 19, PRJEB12600	-
Caenorhabditis castelli	-	-	JU1956, v2, http://download.caenorhabditis.org/	-
Caenorhabditis quiockensis	-	-	Wormbase Parasite Release 19, PRJEB11354	-
Caenorhabditis virillis	-	-	JU1968, v2, http://download.caenorhabditis.org/	-
Caenorhabditis bovis	Wormbase Parasite Release 16, PRJEB34497	-	-	Wormbase Parasite Release 16, PRJEB34497
Caenorhabditis plicata	-	-	SB355, v2, http://download.caenorhabditis.org/	-
Caenorhabditis parvicauda	-	-	Wormbase Parasite Release 19, PRJEB12595	-
Caenorhabditis monodelphis	-	-	JU1667, v2, http://download.caenorhabditis.org/	-
Diploscapter pachys	Received from George Chung	-	Received from George Chung	-
Diploscapter coronatus	Received from George Chung	-	Received from George Chung	-
Mesorhabditis belari	Wormbase Parasite Release 16, PRJEB30104	-	-	Wormbase Parasite Release 16, PRJEB30104
Pristionchus pacificus	El Paco assembly, 2017, Gene annotations (V3). http://pristionchus.org/download/.	El Paco assembly, 2017, Gene annotations (V3). http://pristionchus.org/download/.	-	El Paco assembly, 2017, Gene annotations (V3). http://pristionchus.org/download/.
Pristionchus exspectatus	Yoshida et al., Nat Ecol Evol, 2023. http://pristionchus.org/download/.	Yoshida et al., Nat Ecol Evol, 2023. http://pristionchus.org/download/.	-	Yoshida et al., Nat Ecol Evol, 2023. http://pristionchus.org/download/.
Pristionchus fissidentatus	Yoshida et al., Nat Commun, 2024. http://pristionchus.org/download/.	Yoshida et al., Nat Commun, 2024. http://pristionchus.org/download/.	-	Updated annotations for Prabh et al., Genome Research, 2018. Roedelsperger, BMC Genomics, 2021. http://pristionchus.org/download/.
Micoletzkya japonica	Updated annotations for Prabh et al., Genome Research, 2018. Roedelsperger, BMC Genomics, 2021. http://pristionchus.org/download/.	-	-	Updated annotations for Prabh et al., Genome Research, 2018. Roedelsperger, BMC Genomics, 2021. http://pristionchus.org/download/.
Steinernema hemaphroditum	Wormbase Parasite Release 19, PRJNA982879	Wormbase Parasite Release 19, PRJNA982879	-	-
Steinernema carpocapsae	Wormbase Parasite Release 19, PRJNA202318	Wormbase Parasite Release 19, PRJNA202318	-	-
Brugia malayi	Wormbase Parasite Release 16, PRJNA10729	Wormbase Parasite Release 16, PRJNA10729	-	Wormbase Parasite Release 16, PRJNA10729

### Sheet: Orthologs
SPECIES	ORTHOLOG ID
related to figure 1B
SDC-1
B. malayi	WBGene00224527
S. carpocapse	L596_022246, L596_022249, L596_029698
S. hermaphroditum	Sherm_N.g10732, Sherm_N.g10734, Sherm_N.g11896
M. japonica	MIJAPON000009636, MIJAPON000019816
P. fissidentatus	PPCACPFIS022771
P. pacificus	ppa_stranded_DN19011_c0_g2_i1
P. exspectatus	PREXSPEC000015304
M. belari	mbelari.g18791
C. bovis	CBOVI.g1780, CBOVI.g9506
C. becei	CSP29.g10945, CSP29.g6562
C. elegans	WBGene00004745, WBGene00015451
C. briggsae	WBGene00030431, WBGene00042176, WBGene00206397
C. remanei	WBGene00052710, WBGene00060948
A. rhodense	g8911.t1
O. tipulae	Oti_4122_g
O. onirici	g11850
N. americanus	Necator_chrV.pre1.g17729
A. ceylanicum	Acey_s0748.v2.g17841
H. contortus	HCON_00132350
SDC-2
C. bovis	CBOVI.g3937
C. becei	CSP29.g15805, CSP29.g173, CSP29.g20574, CSP29.g20889, CSP29.g22923, CSP29.g22924, CSP29.g22925, CSP29.g2375, CSP29.g2376, CSP29.g5204
C. elegans	WBGene00004746
C. briggsae	WBGene00036977, WBGene00303216
C. remanei	WBGene00058271, WBGene00060662, WBGene00068218
SDC-3
C. becei	CSP29.g17799
C. elegans	WBGene00004747
C. briggsae	WBGene00032685
C. remanei	WBGene00070408
DPY-21
B. malayi	WBGene00227186
S. carpocapse	L596_947238
S. hermaphroditum	Sherm_X.g19094
M. japonica	MIJAPON000002127
P. fissidentatus	PPCACPFIS013335
P. pacificus	PPA11397
P. exspectatus	PREXSPEC000018171
M. belari	mbelari.g2173
D. coronatus	g5251.t1
D. pachys	g.r.19488.t1, g.r.19489.t1
C. bovis	CBOVI.g1212, CBOVI.g7156
C. becei	CSP29.g18411
C. elegans	WBGene00001080
C. briggsae	WBGene00028049
C. remanei	WBGene00069596
A. rhodense	g8042.t1
O. tipulae	Oti_10870_g
O. onirici	g14642
N. americanus	Necator_chrIV.pre1.g16801
A. ceylanicum	Acey_s0002.v2.g4482
H. contortus	HCON_00125740
DPY-30
B. malayi	WBGene00227836
S. carpocapse	L596_028243
M. japonica	MIJAPON000005850
P. fissidentatus	PPCACPFIS002353
P. pacificus	PPA01751, PPA14061
P. exspectatus	PREXSPEC000016340
D. coronatus	g3415.t1, g8062.t1
D. pachys	g.r.17636.t1, g.r.22279.t1
C. bovis	CBOVI.g406
C. becei	CSP29.g19417
C. elegans	WBGene00001088
C. briggsae	WBGene00041767
C. remanei	WBGene00052450
A. rhodense	g3291.t1
O. tipulae	Oti_11466_g, Oti_7794_g
O. onirici	g2920, g6091
N. americanus	Necator_chrV.pre1.g18364
A. ceylanicum	Acey_s0126.v2.g2763
H. contortus	HCON_00146290
related to figure S8
MIX-I
B. malayi	WBGene00234047
M. japonica	MIJAPON000007011
P. pacificus	PPA25287
P. exspectatus	PREXSPEC000004444
M. belari	mbelari.g24957
C. bovis	CBOVI.g6943
C. becei	CSP29.g9132
C. elegans	WBGene00003367
C. briggsae	WBGene00025953
C. remanei	WBGene00053471
O. tipulae	Oti_13142_g
O. onirici	g10193
H. contortus	HCON_00062960
DPY-26
C. bovis	CBOVI.g8470
C. becei	CSP29.g7796
C. elegans	WBGene00001085
C. briggsae	WBGene00026218
C. remanei	WBGene00065726
DPY-28
B. malayi	WBGene00220659
M. japonica	MIJAPON000003484
P. fissidentatus	PRIFISSI000007097
P. pacificus	ppa_stranded_DN30476_c0_g2_i1
P. exspectatus	PREXSPEC000018775
M. belari	mbelari.g5783
C. bovis	CBOVI.g5036
C. becei	CSP29.g15342
C. elegans	WBGene00001087
C. briggsae	WBGene00087413
Caenorhabditis remanei	WBGene00055822
Oscheius tipulae	Oti_15775_g
Oscheius onirici	g11213
Haemonchus contortus	HCON_00126410
CAPG-1
Brugia malayi	WBGene00230852
C. bovis	CBOVI.g12997, CBOVI.g9508
C. becei	CSP29.g10845
C. elegans	WBGene00009254
C. briggsae	WBGene00032906
C. remanei	WBGene00065414
H. contortus	HCON_00148890
HCP-6
B. malayi	WBGene00229056
M. japonica	MIJAPON000006062
P. pacificus	PPA04141
P. exspectatus	PREXSPEC000007938
M. belari	mbelari.g11443
C. bovis	CBOVI.g9385
C. becei	CSP29.g10643
C. elegans	WBGene00001833
C. briggsae	WBGene00042014
C. remanei	WBGene00072458
O. tipulae	Oti_390_g
O. onirici	g12715
H. contortus	HCON_00189705, HCON_00193640
KLE-2
B. malayi	WBGene00222724
M. japonica	MIJAPON000008542
P. fissidentatus	PRIFISSI000012410
P. pacificus	ppa_stranded_DN28021_c1_g1_i1
P. exspectatus	PREXSPEC000014155
M. belari	mbelari.g5167
C. bovis	CBOVI.g5204
C. becei	CSP29.g1319
C. elegans	WBGene00016202
C. briggsae	WBGene00033261
C. remanei	WBGene00064125
O. tipulae	Oti_10880_g
O. onirici	g14630
H. contortus	HCON_00129230
CAPG-2
B. malayi	WBGene00224674
M. japonica	MIJAPON000012309
P. fissidentatus	PRIFISSI000014757
P. pacificus	ppa_stranded_DN26781_c0_g1_i2
P. exspectatus	PREXSPEC000002117
M. belari	mbelari.g10054
C. bovis	CBOVI.g1309
C. becei	CSP29.g23235
C. elegans	WBGene00010093
C. briggsae	WBGene00041790
C. remanei	WBGene00052476
O. tipulae	Oti_8354_g
O. onirici	g6652
H. contortus	HCON_00146140
SMC-1
B. malayi	WBGene00233913
M. japonica	MIJAPON000003482
P. fissidentatus	PRIFISSI000006906
P. pacificus	ppa_stranded_DN31353_c1_g1_i1
P. exspectatus	PREXSPEC000018643
M. belari	mbelari.g12309
C. bovis	CBOVI.g10301
C. becei	CSP29.g10695
C. elegans	WBGene00001860
C. briggsae	WBGene00039459
C. remanei	WBGene00066787
O. tipulae	Oti_4776_g
O. onirici	g15109
H. contortus	HCON_00126710
SMC-3
B. malayi	WBGene00234056
M. japonica	MIJAPON000004626, MIJAPON000005678
P. fissidentatus	PRIFISSI000007381
P. pacificus	ppa_stranded_DN31479_c0_g1_i1
P. exspectatus	PREXSPEC000017217
M. belari	mbelari.g26439
C. bovis	CBOVI.g4839
C. becei	CSP29.g10539
C. elegans	WBGene00004873
C. briggsae	WBGene00034001
C. remanei	WBGene00063095
O. tipulae	Oti_8079_g
O. onirici	g6393
H. contortus	HCON_00060020
SCC-3
B. malayi	WBGene00223698
M. japonica	MIJAPON000006333
P. fissidentatus	PRIFISSI000007423
P. pacificus	PPA38350
P. exspectatus	PREXSPEC000014170
M. belari	mbelari.g3128
C. bovis	CBOVI.g680
C. becei	CSP29.g18501
C. elegans	WBGene00004738
C. briggsae	WBGene00030345
C. remanei	WBGene00052621
O. tipulae	Oti_4183_g
O. onirici	g12520
H. contortus	HCON_00081200
COH-1
B. malayi	WBGene00223545
M. japonica	MIJAPON000003889
P. fissidentatus	PRIFISSI000014329
P. pacificus	PPA08667
P. exspectatus	PREXSPEC000018571
M. belari	mbelari.g13142, mbelari.g22258
C. bovis	CBOVI.g2852
C. becei	CSP29.g2905
C. elegans	WBGene00000591
C. briggsae	WBGene00036571
C. remanei	WBGene00051326
O. tipulae	Oti_1185_g
O. onirici	g561
H. contortus	HCON_00070380
COH-2
C. becei	CSP29.g20057, CSP29.g22730
C. elegans	WBGene00004737
C. briggsae	WBGene00027003
C. remanei	WBGene00072201, WBGene00073183
COH-3, COH-4
C. becei	CSP29.g10846
C. elegans	WBGene00000592, WBGene00021560	red = COH-3	blue = COH-4
C. briggsae	WBGene00032905
C. remanei	WBGene00054081
REC-8
C. becei	CSP29.g1898
C. elegans	WBGene00004333
C. briggsae	WBGene00033046
C. remanei	WBGene00062323
SMC-5
B. malayi	WBGene00222677
M. japonica	MIJAPON000003902
P. fissidentatus	PRIFISSI000014542
P. pacificus	ppa_stranded_DN23957_c0_g1_i5
P. exspectatus	PREXSPEC000000913
C. bovis	CBOVI.g12485
C. becei	CSP29.g8746
C. elegans	WBGene00016151
C. briggsae	WBGene00025385
C. remanei	WBGene00057448
O. tipulae	Oti_14267_g
H. contortus	HCON_00061410
SMC-6
B. malayi	WBGene00224623
M. japonica	MIJAPON000007807
P. fissidentatus	PRIFISSI000004258
P. pacificus	PPA39911
P. exspectatus	PREXSPEC000007640
M. belari	mbelari.g3121
C. bovis	CBOVI.g7531
C. becei	CSP29.g12390
C. elegans	WBGene00007694, WBGene00010056
C. briggsae	WBGene00025824
C. remanei	WBGene00053602, WBGene00052072
O. tipulae	Oti_12698_g
O. onirici	g7275
H. contortus	HCON_00063994

### Sheet: HiC samples
Species	Strain	Sex	Stage	Library ID	GEO or SRA	Rep	Construction protocol	Read length (bp)	Reads (layout)	Mapped to
S. hermaphroditum	PS9179	hermaphrodite	mixed	-	SRR24910159	1	Omni-C	150	paired	PRJNA982879
P. pacificus	PS312	hermaphrodite	J2-J3	JK88	-	1	Arima HiC+ for high coverage kit	100	paired	this paper
P. pacificus	PS312	hermaphrodite	J2-J3	JK122	-	2	Arima HiC+ for high coverage kit	100	paired	this paper
C. elegans	N2	hermaphrodite	L2-L3	-	GSM6241148	1	Arima HiC+ kit	100	paired	PRJNA13758
C. elegans	N2	hermaphrodite	L2-L3	-	GSM6241149	2	Arima HiC+ for high coverage kit	100	paired	PRJNA13758
C. elegans	N2	hermaphrodite	L2-L3	-	GSM6241150	3	Arima HiC+ for high coverage kit	100	paired	PRJNA13758
C. remanei	PX506	mixed	mixed	-	SRR10276657	-	Dovetail Genomics (DpnII)	150	paired	PRJNA577507
O. tipulae	CEW1	hermaphrodite	early stage synchronized larvae	AA68	-	1	Arima HiC+ for high coverage kit	100	paired	PRJNA644888
O. tipulae	CEW1	hermaphrodite	early stage synchronized larvae	AA69	-	2	Arima HiC+ for high coverage kit	100	paired	PRJNA644888
O. onirici	PS2068	hermaphrodite	mixed	-	ERR5967937	-	Arima HiC+ for high coverage kit	150	paired	GCA_932521025.1

### Sheet: HiC statistics
		S. hermaphroditum	P. pacificus		C. elegans			C. remanei	O. tipulae		O. onirici
Statistic	KEY	SRR24910159	JK88	JK122	GSM6241148	GSM6241149	GSM6241150	SRR10276657	AA68	AA69	ERR5967937
Sequenced read pairs	number of reads	119324322	168407075	231152839	254696570	101940064	139075556	418647470	105870276	67272486	198117541
Normal paired	number of reads (percentage of sequenced read pairs)	51,383,263 (43.06%)	125,419,493 (74.47%)	161,591,730 (69.91%)	172,175,525 (67.60%)	73,792,075 (72.39%)	103,986,136 (74.77%)	266,906,802 (63.75%)	67,448,969 (63.71%)	46,691,629 (69.41%)	102,510,026 (51.74%)
Chimeric paired		26,764,443 (22.43%)	30,225,669 (17.95%)	56,105,538 (24.27%)	70,603,485 (27.72%)	23,318,961 (22.88%)	26,176,001 (18.82%)	113,114,639 (27.02%)	33,792,570 (31.92%)	17,829,752 (26.50%)	66,558,787 (33.60%)
Chimeric ambiguous		31,926,217 (26.76%)	6,801,302 (4.04%)	9,588,641 (4.15%)	9,127,605 (3.58%)	3,021,978 (2.96%)	5,501,406 (3.96%)	24,524,097 (5.86%)	2,913,738 (2.75%)	1,201,038 (1.79%)	9,940,564 (5.02%)
Unmapped		9,250,399 (7.75%)	5,960,611 (3.54%)	3,866,930 (1.67%)	2,789,955 (1.10%)	1,807,050 (1.77%)	3,412,013 (2.45%)	14,101,932 (3.37%)	1,714,999 (1.62%)	1,550,067 (2.30%)	19,108,164 (9.64%)
Ligation motif present		0 (0.00%)	16,148,007 (9.59%)	34,771,404 (15.04%)	71,682,178 (28.14%)	8,610,123 (8.45%)	6,906,350 (4.97%)	99,371,010 (23.74%)	12,749,441 (12.04%)	7,178,886 (10.67%)	17,159,803 (8.66%)
Alignable (normal+chimeric paired)		78,147,706 (65.49%)	155,645,162 (92.42%)	217,697,268 (94.18%)	242,779,010 (95.32%)	97,111,036 (95.26%)	130,162,137 (93.59%)	380,021,441 (90.77%)	101,241,539 (95.63%)	64,521,381 (95.91%)	169,068,813 (85.34%)
Unique reads		66,952,963 (56.11%)	134,690,143 (79.98%)	186,463,533 (80.67%)	208,656,567 (81.92%)	91,711,994 (89.97%)	84,158,003 (60.51%)	246,695,411 (58.93%)	93,303,434 (88.13%)	59,188,073 (87.98%)	108,576,781 (54.80%)
PCR duplicates		11,194,743 (9.38%)	20,587,379 (12.22%)	29,783,846 (12.88%)	31,308,378 (12.29%)	5,112,443 (5.02%)	45,744,760 (32.89%)	133,326,030 (31.85%)	7,435,758 (7.02%)	5,024,823 (7.47%)	60,492,032 (30.53%)
Optical duplicates		0 (0.00%)	367,640 (0.22%)	1,449,889 (0.63%)	2,814,065 (1.10%)	286,599 (0.28%)	259,374 (0.19%)	0 (0.00%)	502,347 (0.47%)	308,485 (0.46%)	0 (0.00%)
Library complexity	-	246041053	532588132	711167360	837752514	884310732	137972391	405683740	648394251	388596911	175697186
Intra-fragment reads	number of reads (percentage of sequenced read pairs / percentage of unique reads)	0 (0.00% / 0.00%)	272,342 (0.16% / 0.20%)	482,336 (0.21% / 0.26%)	4,013,086 (1.58% / 1.92%)	148,795 (0.15% / 0.16%)	562,252 (0.40% / 0.67%)	55,497,474 (13.26% / 22.50%)	646,672 (0.61% / 0.69%)	510,058 (0.76% / 0.86%)	660,604 (0.33% / 0.61%)
Below MAPQ threshold		22,194,249 (18.60% / 33.15%)	34,371,240 (20.41% / 25.52%)	42,644,808 (18.45% / 22.87%)	27,765,857 (10.90% / 13.31%)	12,336,100 (12.10% / 13.45%)	13,516,252 (9.72% / 16.06%)	47,071,812 (11.24% / 19.08%)	5,475,158 (5.17% / 5.87%)	3,046,500 (4.53% / 5.15%)	9,415,822 (4.75% / 8.67%)
Hi-C contacts		(37.51% / 66.85%)	100,046,561 (59.41% / 74.28%)	143,336,389 (62.01% / 76.87%)	176,877,624 (69.45% / 84.77%)	79,227,099 (77.72% / 86.39%)	70,079,499 (50.39% / 83.27%)	144,126,125 (34.43% / 58.42%)	87,181,604 (82.35% / 93.44%)	55,631,515 (82.70% / 93.99%)	98,500,355 (49.72% / 90.72%)
Ligation motif present		0 (0.00% / 0.00%)	7,788,195 (4.62% / 5.78%)	17,452,189 (7.55% / 9.36%)	37,256,267 (14.63% / 17.86%)	5,309,427 (5.21% / 5.79%)	2,560,708 (1.84% / 3.04%)	34,415,887 (8.22% / 13.95%)	8,065,318 (7.62% / 8.64%)	4,763,487 (7.08% / 8.05%)	6,149,687 (3.10% / 5.66%)
3' Bias (long range)	-	0% - 0%	49% - 51%	51% - 49%	59% - 41%	51% - 49%	49% - 51%	72% - 28%	52% - 48%	52% - 48%	49% - 51%
Pair Type %(L-I-O-R)	-	25% - 25% - 25% - 25%	25% - 25% - 25% - 25%	25% - 25% - 25% - 25%	25% - 25% - 25% - 25%	25% - 25% - 25% - 25%	25% - 25% - 25% - 25%	25% - 25% - 25% - 25%	25% - 25% - 25% - 25%	25% - 25% - 25% - 25%	25% - 25% - 25% - 25%
Inter-chromosomal	number of reads (percentage of sequenced read pairs / percentage of unique reads)	7,894,264 (6.62% / 11.79%)	8,212,887 (4.88% / 6.10%)	8,975,544 (3.88% / 4.81%)	11,469,565 (4.50% / 5.50%)	5,141,239 (5.04% / 5.61%)	4,733,768 (3.40% / 5.62%)	23,852,491 (5.70% / 9.67%)	7,129,670 (6.73% / 7.64%)	4,004,777 (5.95% / 6.77%)	13,344,433 (6.74% / 12.29%)
Intra-chromosomal		36,864,450 (30.89% / 55.06%)	91,833,674 (54.53% / 68.18%)	134,360,845 (58.13% / 72.06%)	165,408,059 (64.94% / 79.27%)	74,085,860 (72.68% / 80.78%)	65,345,731 (46.99% / 77.65%)	120,273,634 (28.73% / 48.75%)	80,051,934 (75.61% / 85.80%)	51,626,738 (76.74% / 87.22%)	85,155,922 (42.98% / 78.43%)
Short range (<20Kb)		11,970,622 (10.03% / 17.88%)	38,759,728 (23.02% / 28.78%)	65,593,890 (28.38% / 35.18%)	51,467,348 (20.21% / 24.67%)	28,530,817 (27.99% / 31.11%)	29,179,648 (20.98% / 34.67%)	73,229,527 (17.49% / 29.68%)	32,970,794 (31.14% / 35.34%)	26,726,980 (39.73% / 45.16%)	37,019,524 (18.69% / 34.10%)
Long range (>20Kb)		24,884,051 (20.85% / 37.17%)	53,070,078 (31.51% / 39.40%)	68,766,223 (29.75% / 36.88%)	113,940,040 (44.74% / 54.61%)	45,553,834 (44.69% / 49.67%)	36,163,310 (26.00% / 42.97%)	47,043,762 (11.24% / 19.07%)	47,080,827 (44.47% / 50.46%)	24,899,555 (37.01% / 42.07%)	48,135,232 (24.30% / 44.33%)

### Sheet: RNA-seq statistics
Species	Strain	Sex	Stage	GEO accession	Run(s)	Replicate	Protocol	Layout	Read length	Reads (layout)	rRNA reads %	Input reads (layout)	Uniquely mapped reads (layout)	Uniqely mapped reads %	Genome mapped to
Brugia malayi	FR3	F	A	-	SRR3111490	1	mRNA	PAIRED	100	42862788	2.19	41820827	39855633	95.3	PRJNA10729 (WBPS16)
Brugia malayi	FR3	F	A	-	SRR3111494	2	mRNA	PAIRED	100	45180193	2.52	43942015	41952849	95.47
Brugia malayi	FR3	F	A	-	SRR3110748	3	mRNA	PAIRED	100	43579338	2.72	42292177	35233273	83.31
Brugia malayi	FR3	F	A	-	SRR3111433	4	mRNA	PAIRED	100	44649471	4.05	42729346	40718485	95.29
Brugia malayi	FR3	M	A	-	SRR3111501	1	mRNA	PAIRED	100	55062862	3.01	53307058	50243865	94.25
Brugia malayi	FR3	M	A	-	SRR3111497	2	mRNA	PAIRED	100	47768746	3.04	46234135	43602380	94.31
S. carpocapsae	ALL	F	YA	-	SRR12462821	1	mRNA	Paired	43	11587214	6.21	10540101	7902526	74.98	PRJNA202318 (WBPS19)
S. carpocapsae	ALL	F	YA	-	SRR12462822	2	mRNA	Paired	43	10835371	19.42	7857943	5140559	65.42
S. carpocapsae	ALL	F	YA	-	SRR12462823	3	mRNA	Paired	43	19386237	7.76	17717199	13627535	76.92
S. carpocapsae	ALL	M	YA	-	SRR12462830	1	mRNA	Paired	43	18572545	10.19	15930908	12570282	78.9
S. carpocapsae	ALL	M	YA	-	SRR12462831	2	mRNA	Paired	43	7273495	1.27	7127774	5854364	82.13
S. carpocapsae	ALL	M	YA	-	SRR12462832	3	mRNA	Paired	43	16730122	1.15	16462486	13093788	79.54
Pristionchus pacificus	PS312	H	YA	GSE53144	SRR1056304	1	mRNA	SINGLE	50	16502796	2.58	16076843	13984605	86.99	PRJNA12644 (WBPS16)
Pristionchus pacificus	PS312	H	YA	GSE53144	SRR1056305	2	mRNA	SINGLE	50	16154776	1.98	15834423	11342402	71.63
Pristionchus pacificus	PS312	H	YA	GSE53144	SRR1056306	3	mRNA	SINGLE	50	8614262	2.21	8424020	7048583	83.67
Pristionchus pacificus	PS312	M	YA	GSE53144	SRR1056300	1	mRNA	SINGLE	50	21287646	1.24	21024211	17949273	85.37
Pristionchus pacificus	PS312	M	YA	GSE53144	SRR1056302	2	mRNA	SINGLE	50	17576683	5.26	16652840	14144476	84.94
Pristionchus pacificus	PS312	M	YA	GSE53144	SRR1056303	3	mRNA	SINGLE	50	38712515	1.44	38156099	33630868	88.14
Caenorhabditis elegans	N2	H	YA	GSE53144	SRR1056315	1	mRNA	SINGLE	50	17032293	12.03	14982699	13604523	90.8	PRJNA13758 (WBPS16)
Caenorhabditis elegans	N2	H	YA	GSE53144	SRR1056317	2	mRNA	SINGLE	50	15890871	8.29	14573054	13357486	91.66
Caenorhabditis elegans	N2	H	YA	GSE53144	SRR1056319	3	mRNA	SINGLE	50	15386273	8.03	14151378	12814352	90.55
Caenorhabditis elegans	N2	H	YA	GSE53144	SRR1056321	4	mRNA	SINGLE	50	13708679	10.04	12331811	11078687	89.84
Caenorhabditis elegans	N2	M	YA	GSE53144	SRR1056307	1	mRNA	SINGLE	50	9072558	5.35	8587084	7650886	89.1
Caenorhabditis elegans	N2	M	YA	GSE53144	SRR1056309	2	mRNA	SINGLE	50	11983487	5.12	11369901	10376057	91.26
Caenorhabditis elegans	N2	M	YA	GSE53144	SRR1056311	3	mRNA	SINGLE	50	10366315	7.96	9541571	8660638	90.77
Caenorhabditis elegans	N2	M	YA	GSE53144	SRR1056314	4	mRNA	SINGLE	50	29788044	2.12	29155139	26123521	89.6
Caenorhabditis elegans	N2	H	L3	GSE67650	SRR1956641, SRR1956642, SRR1956643	1	mRNA	SINGLE	50	12854437	4.46	12281657	11405092	92.86
Caenorhabditis elegans	N2	H	L3	GSE67650	SRR1956644, SRR1956645	2	mRNA	SINGLE	50	11975788	6.38	11211680	10433232	93.06
Caenorhabditis elegans	N2	H	L3	GSE67650	SRR1956646, SRR1956647	3	mRNA	SINGLE	50	13418192	7.77	12374963	11192487	90.44
Caenorhabditis elegans	CB428	H	L3	GSE67650	SRR1956665	1	mRNA	SINGLE	50	15971308	4.6	15235916	14173005	93.02	PRJNA13758 (WBPS16)
Caenorhabditis elegans	CB428	H	L3	GSE67650	SRR1956667	2	mRNA	SINGLE	50	21284785	3.47	20546780	18795484	91.48
Caenorhabditis elegans	CB428	H	L3	GSE67650	SRR1956668	3	mRNA	SINGLE	50	35461105	8.79	20546780	18795484	91.48
Caenorhabditis elegans	CB428	H	L3	GSE67650	SRR1956669	4	mRNA	SINGLE	50	28676566	13	24948140	22894419	91.77
Oscheius tipulae	CEW1	H	A	GSE213886	SRR21661711	1	RNA	PAIRED	150	16008123	43.27	8939719	4398274	49.2	PRJNA644888 (WBPS16)
Oscheius tipulae	CEW1	H	A	GSE213886	SRR21661710	2	RNA	PAIRED	150	8061737	16.83	6504830	2962615	45.54
Oscheius tipulae	CEW1	M	A	GSE213886	SRR21661740	1	RNA	PAIRED	150	12584222	65.52	4621853	2446202	52.93
Oscheius tipulae	CEW1	M	A	GSE213886	SRR21661739	2	RNA	PAIRED	150	41602990	34.59	26319287	9912397	37.66
Haemonchus contortus	ISE	F	A	-	ERR229537	1	mRNA	PAIRED	100	5537914	0.58	5500165	5030762	91.47	PRJEB506 (WBPS16)
Haemonchus contortus	ISE	F	A	-	ERR229538	2	mRNA	PAIRED	100	6717963	0.59	6671512	6113121	91.63
Haemonchus contortus	ISE	F	A	-	ERR229539	3	mRNA	PAIRED	100	5734664	0.7	5688541	5221092	91.78
Haemonchus contortus	ISE	M	A	-	ERR229540	1	mRNA	PAIRED	100	7961760	0.84	7878599	6797928	86.28
Haemonchus contortus	ISE	M	A	-	ERR229541	2	mRNA	PAIRED	100	7507038	0.85	7425134	6448479	86.85
Haemonchus contortus	ISE	M	A	-	ERR229542	3	mRNA	PAIRED	100	8007523	0.63	7940046	6825115	85.96

### Sheet: Antibodies
Target	Antibody	Amoung (µg)
H4K20me1	ab9051	5
H3K4me3	ab8580	3
IgG	ab46540	5

### Sheet: ChIP-seq adapters & primers
Adapters	Catalog #	Dilution	Amount used
Truseq	20015960 and 20015961	01:20:00	2 µL
Primers	Sequence	Comment
TruSeq forward primer	AAT GAT ACG GCG ACC ACC GAG ATC TAC ACT CTT TCC CTA CAC G*A	∗ represents a phosphorothioate bond
Truseq reverse primer	CAA GCA GAA GAC GGC ATA CGA GA*T	∗ represents a phosphorothioate bond

### Sheet: ChIP-seq statistics
Target	Species	Strain	Sex	Stage	Library ID	GEO	Matching input	Total reads	Aligned 0 times	Aligned exactly 1 time	Aligned > 1 time	Overall alignment rate (%)	Reads remaining after filtering (.bw)	mapped to	Notes
H4K20me1	S. hermaphroditum	PS9179	hermaphrodite	early stage mixed larvae	AA97	-	AA103	61067816	5796288	34211639	21059889	90.51	25744120	PRJNA982879 (WBPS19)	Trimmed
	S. hermaphroditum	PS9179	hermaphrodite	mixed early mixed larvae	AA100	-	AA104	52460919	4906021	28410772	19144126	90.65	22262448	PRJNA982879 (WBPS19)	Trimmed
	S. hermaphroditum	PS9179	hermaphrodite	mixed early mixed larvae	AA108	-	AA112	28586731	2774503	18284036	7528192	90.29	15297876	PRJNA982879 (WBPS19)
	P. pacificus	PS312	hermaphrodite	J2-J3	AA59	-	AA66	23154136	639864	18584916	3929356	97.24	17804844	This paper
	P. pacificus	PS312	hermaphrodite	J2-J3	AA70	-	AA76	16057941	500802	12819265	2737874	96.88	12127481	This paper
	P. pacificus	PS312	hermaphrodite	J2-J3	AA105	-	AA111	19450026	645801	15357976	3446249	96.68	14427940	This paper
	C. elegans	N2	hermaphrodite	L3	-	GSM1652689	GSM1652712	4907245	1646288	2784893	476064	66.45	2855527	PRJNA13758 (WBPS16)
	C. elegans	N2	hermaphrodite	L3	-	GSM1652690	GSM1652713	4416368	861814	3066038	488516	80.49	3133236	PRJNA13758 (WBPS16)
	O. tipulae	CEW1	hermaphrodite	early stage synchronized larvae	AA73	-	AA77	12773068	228866	11801127	743075	98.21	10833569	PRJNA644888 (WBPS16)
	O. tipulae	CEW1	hermaphrodite	early stage synchronized larvae	AA82	-	AA85	22268801	529729	20315387	1423685	97.62	17900941	PRJNA644888 (WBPS16)
	O. tipulae	CEW1	hermaphrodite	early stage synchronized larvae	AA89	-	AA96	20532997	2066794	17275984	1190219	89.93	14999078	PRJNA644888 (WBPS16)
H3K4me3	S. hermaphroditum	PS9179	hermaphrodite	early stage mixed larvae	AA98	-	AA103	53283612	2447380	45251091	5585141	95.41	23519472	PRJNA982879 (WBPS19)	Trimmed
	S. hermaphroditum	PS9179	hermaphrodite	early stage mixed larvae	AA101	-	AA104	68551213	2743268	59614064	6193881	96	27308976	PRJNA982879 (WBPS19)	Trimmed
	S. hermaphroditum	PS9179	hermaphrodite	early stage mixed larvae	AA109	-	AA112	28052827	1396120	23083120	3573587	95.02	16407227	PRJNA982879 (WBPS19)
	P. pacificus	PS312	hermaphrodite	J2-J3	AA60	-	AA66	28794201	374206	22485514	5934481	98.7	21938298	This paper
	P. pacificus	PS312	hermaphrodite	J2-J3	AA71	-	AA76	12861293	617294	10907372	1336627	95.2	7941601	This paper
	P. pacificus	PS312	hermaphrodite	J2-J3	AA106	-	AA111	20268401	510178	17368387	2389836	97.48	13778796	This paper
	C. elegans	N2	hermaphrodite	L3	-	GSM713151	GSM706164	11592789	1265041	9037090	1290658	89.09	7407026	PRJNA13758 (WBPS16)
	C. elegans	N2	hermaphrodite	L3	-	GSM713152	GSM706167	25891064	4472634	17613083	3805347	82.73	14988540	PRJNA13758 (WBPS16)
	O. tipulae	CEW1	hermaphrodite	early stage synchronized larvae	AA74	-	AA77	12774543	308236	12038729	427578	97.59	8885291	PRJNA644888 (WBPS16)
	O. tipulae	CEW1	hermaphrodite	early stage synchronized larvae	AA83	-	AA85	22310465	903978	20610244	796243	95.95	14680312	PRJNA644888 (WBPS16)
	O. tipulae	CEW1	hermaphrodite	early stage synchronized larvae	AA90	-	AA96	29415427	834294	27476824	1104309	97.16	19818366	PRJNA644888 (WBPS16)
IgG	S. hermaphroditum	PS9179	hermaphrodite	early stage mixed larvae	AA99	-	AA103	42094666	22521693	13093057	6479916	46.5	6991240	PRJNA982879 (WBPS19)	Trimmed
	S. hermaphroditum	PS9179	hermaphrodite	early stage mixed larvae	AA102	-	AA104	29721829	5456949	16142637	8122243	81.64	7198655	PRJNA982879 (WBPS19)	Trimmed
	P. pacificus	PS312	hermaphrodite	J2-J3	AA61	-	AA66	11324193	3662605	5964249	1697339	67.66	3701126	This paper
	P. pacificus	PS312	hermaphrodite	J2-J3	AA72	-	AA76	11104179	2304948	6930840	1868391	79.24	2929970	This paper
	C. elegans	N2	hermaphrodite	L3	-	GSM3477047	GSM3477093	5486215	2330815	2655746	499654	57.52	2396807	PRJNA13758 (WBPS16)
	C. elegans	N2	hermaphrodite	L3	-	GSM3477048	GSM3477094	6816305	1125653	4759430	931222	83.49	4707860	PRJNA13758 (WBPS16)
	O. tipulae	CEW1	hermaphrodite	early stage synchronized larvae	AA75	-	AA77	16952953	2235941	13673112	1043900	86.81	6593444	PRJNA644888 (WBPS16)
	O. tipulae	CEW1	hermaphrodite	early stage synchronized larvae	AA84	-	AA85	20091259	3229575	15652807	1208877	83.93	11234333	PRJNA644888 (WBPS16)
	O. tipulae	CEW1	hermaphrodite	early stage synchronized larvae	AA91	-	AA96	41702297	8776415	30619727	2306155	78.95	13059938	PRJNA644888 (WBPS16)
Input	S. hermaphroditum	PS9179	hermaphrodite	early stage mixed larvae	AA103	-	-	32732205	3150512	20739889	8841804	90.37	17523552	PRJNA982879 (WBPS19)	Trimmed
	S. hermaphroditum	PS9179	hermaphrodite	early stage mixed larvae	AA104	-	-	33712865	3094786	21564817	9053262	90.82	18191150	PRJNA982879 (WBPS19)	Trimmed
	S. hermaphroditum	PS9179	hermaphrodite	early stage mixed larvae	AA112	-	-	15949851	1595241	10658381	3696229	90	9755103	PRJNA982879 (WBPS19)
	P. pacificus	PS312	hermaphrodite	J2-J3	AA66	-	-	22557167	1454082	16612376	4490709	93.55	16930481	This paper
	P. pacificus	PS312	hermaphrodite	J2-J3	AA76	-	-	14800811	1157798	10844970	2798043	92.18	11039569	This paper
	P. pacificus	PS312	hermaphrodite	J2-J3	AA111	-	-	14157163	1295944	10202866	2658353	90.85	10453285	This paper
	C. elegans	N2	hermaphrodite	L3	-	GSM1652712	-	8052112	225704	6596026	1230382	97.2	6698306	PRJNA13758 (WBPS16)
	C. elegans	N2	hermaphrodite	L3	-	GSM1652713	-	6259067	291230	5049838	917999	95.35	5168607	PRJNA13758 (WBPS16)
	C. elegans	N2	hermaphrodite	L3	-	GSM706164	-	19263987	285932	15657810	3320245	98.52	15243217	PRJNA13758 (WBPS16)
	C. elegans	N2	hermaphrodite	L3	-	GSM706167	-	19555555	8711931	9074736	1768888	55.45	8962714	PRJNA13758 (WBPS16)
	C. elegans	N2	hermaphrodite	L3	-	GSM3477093	-	6259067	291231	5049831	918005	95.35	5168595	PRJNA13758 (WBPS16)
	C. elegans	N2	hermaphrodite	L3	-	GSM3477094	-	9386177	222132	7811123	1352922	97.63	7803866	PRJNA13758 (WBPS16)
	O. tipulae	CEW1	hermaphrodite	early stage synchronized larvae	AA77	-	-	15557303	1329781	13251239	976283	91.45	12114467	PRJNA644888 (WBPS16)
	O. tipulae	CEW1	hermaphrodite	early stage synchronized larvae	AA85	-	-	19161183	1787597	16170474	1203112	90.67	14481661	PRJNA644888 (WBPS16)
	O. tipulae	CEW1	hermaphrodite	early stage synchronized larvae	AA96	-	-	19496794	1893343	16399865	1203586	90.29	14550400	PRJNA644888 (WBPS16)
